# Understanding signaling and metabolic paths using semantified and harmonized information about biological interactions

**DOI:** 10.1101/2020.07.31.230599

**Authors:** Ryan A Miller, Martina Kutmon, Anwesha Bohler, Andra Waagmeester, Chris T Evelo, Egon L Willighagen

## Abstract

**Background:** To grasp the complexity of biological processes, the biological knowledge is often translated into schematic diagrams of biological pathways, such as signalling and metabolic pathways. These pathway diagrams describe relevant connections between biological entities and incorporate domain knowledge in a visual format that is easier for humans to interpret. It has already been established that these diagrams can be represented in machine readable formats, as done in KEGG, Reactome, and WikiPathways. However, while humans are good at interpreting the message of the creator of such a diagram, algorithms struggle when the diversity in drawing approaches increases. WikiPathways supports multiple drawing styles, and therefore needs to harmonize this to offer semantically enriched access via the Resource Description Framework format. Particularly challenging in the normalization of diagrams are the interactions between the biological entities, so that we can glean information about the connectivity of the entities represented. These interactions include information about the type of interaction (metabolic conversion, inhibition, etc.), the direction, and the participants. Availability of the interactions in a semantic and harmonized format enables searching the full network of biological interactions and integration with the linked data cloud.

**Results:** We here study how the graphically modelled biological knowledge in diagrams can be semantified and harmonized efficiently, and exemplify how the resulting data can be used to programmatically answer biological questions. We find that we can translate graphically modelled biological knowledge to a sufficient degree into a semantic model of biological knowledge and discuss some of the current limitations. Furthermore, we show how this interaction knowledge base can be used to answer specific biological questions.

**Conclusion:** This paper demonstrates that most of the graphical biological knowledge from WikiPathways is modelled in the semantic layer of WikiPathways with the semantic information intact and connectivity information preserved. The usability of the WikiPathways pathway and connectivity information has shown to be useful and has been integrated into other platforms. Being able to evaluate how biological elements affect each other is useful and allows, for example, the identification of up or downstream targets that will have a similar effect when modified.
