## Additional File 4 for "Understanding signaling and metabolic paths using semantified and harmonized information about biological interactions": ComplexGPMLRDFWO_WPRDF.xlsx

### Sheet: Sheet1
Complex Datanodes	Complex Labels
WP391_r71373/DataNode/fc7a3	PKA
WP2586_r89793/DataNode/b328d	DRE region
WP2586_r89793/DataNode/c3d69	TATA
WP2509_r89322/DataNode/c040f	mTORC1
WP2583_r86147/DataNode/a8ece	B7-1/ B7-2
WP2583_r86147/DataNode/c951f	PD-L1
WP2583_r86147/DataNode/da6cd	MHC peptide
WP2583_r86147/DataNode/f7b20	B7-1/ B7-2
WP3601_r89202/DataNode/c8eb7	Chylomicron
WP3601_r89202/DataNode/e3358	IDL
