## Additional File 4 for "Understanding signaling and metabolic paths using semantified and harmonized information about biological interactions": InteractionCountsByParticipants.xlsx

### Sheet: Sheet1
Interaction Participants	Interaction Count	InteractionType
GeneProduct, GeneProduct	1125	DirectedInteraction
GeneProduct, Protein, GeneProduct, Protein	1007	DirectedInteraction
Metabolite, Metabolite	947	DirectedInteraction
Metabolite	336	DirectedInteraction
GeneProduct, Protein	279	DirectedInteraction
Metabolite, Metabolite	275	Conversion
GeneProduct, Protein, GeneProduct	263	DirectedInteraction
GeneProduct, GeneProduct, Protein	242	DirectedInteraction
GeneProduct, GeneProduct	242	Inhibition
GeneProduct	229	DirectedInteraction
GeneProduct, DirectedInteraction, Interaction	217	DirectedInteraction
GeneProduct, Protein, Protein	202	DirectedInteraction
GeneProduct, GeneProduct	178	Stimulation
GeneProduct, Metabolite	165	DirectedInteraction
Protein, Protein	161	DirectedInteraction
GeneProduct, DirectedInteraction, Interaction	160	Catalysis
Metabolite, GeneProduct	158	DirectedInteraction
GeneProduct, GeneProduct, Complex	114	ComplexBinding
GeneProduct, GeneProduct, Complex	113	Binding
Protein, GeneProduct, Protein	97	DirectedInteraction
Metabolite, GeneProduct, Protein	93	DirectedInteraction
Protein, Protein	74	Stimulation
Protein, Metabolite	69	DirectedInteraction
GeneProduct, Protein, Rna, GeneProduct, Protein	67	DirectedInteraction
GeneProduct, GeneProduct	64	TranscriptionTranslation
GeneProduct, Protein, GeneProduct, Protein, Rna	63	DirectedInteraction
GeneProduct, GeneProduct, Rna	62	DirectedInteraction
GeneProduct, GeneProduct, GeneProduct, Complex	60	Binding
GeneProduct, Protein, DirectedInteraction, Interaction	60	DirectedInteraction
GeneProduct, Protein, Metabolite	60	DirectedInteraction
GeneProduct, GeneProduct, GeneProduct, Complex	58	ComplexBinding
GeneProduct, Conversion, DirectedInteraction, Interaction	57	DirectedInteraction
GeneProduct, Protein, GeneProduct	56	Inhibition
GeneProduct, Conversion, DirectedInteraction, Interaction	54	Catalysis
GeneProduct, Protein	53	Stimulation
DirectedInteraction, Interaction, GeneProduct	52	DirectedInteraction
GeneProduct, Interaction	52	DirectedInteraction
Metabolite, Protein	50	DirectedInteraction
GeneProduct, Interaction	49	Catalysis
Protein, GeneProduct	49	DirectedInteraction
GeneProduct, GeneProduct, Protein	49	Inhibition
GeneProduct, GeneProduct, Rna	48	Inhibition
GeneProduct, Protein, DirectedInteraction, Interaction	48	Catalysis
GeneProduct, Protein, Rna, GeneProduct	43	DirectedInteraction
GeneProduct, Metabolite	43	Stimulation
GeneProduct, Rna	41	DirectedInteraction
GeneProduct, Rna, GeneProduct	39	DirectedInteraction
GeneProduct, Protein, Rna	38	DirectedInteraction
Protein, Conversion, DirectedInteraction, Interaction	38	DirectedInteraction
Metabolite, Metabolite, Metabolite	38	DirectedInteraction
