## Additional File 4 for "Understanding signaling and metabolic paths using semantified and harmonized information about biological interactions": InteractionTypesCount.xlsx

### Sheet: Sheet1
Interaction Type	Interaction Count
Interaction	11298
DirectedInteraction	7047
Inhibition	847
Stimulation	688
Catalysis	485
Binding	483
ComplexBinding	483
Conversion	366
TranscriptionTranslation	175
