## Additional File 4 for "Understanding signaling and metabolic paths using semantified and harmonized information about biological interactions": ParticipantsForInteractions.xlsx

### Sheet: Sheet1
Interaction ID	Interaction Type	Interaction Participants
WP2436_r71387/WP/Interaction/b1b84	Conversion	Metabolite
WP2436_r71387/WP/Interaction/fb2de	Conversion	Metabolite
WP2436_r71387/WP/Interaction/bcf1b	Conversion	Metabolite
WP2436_r71387/WP/Interaction/d6472	Conversion	Metabolite
WP2436_r71387/WP/Interaction/bc675	Conversion	Metabolite
WP2436_r71387/WP/Interaction/e7a51	Conversion	Metabolite
WP2436_r71387/WP/Interaction/cf41a	Conversion	Metabolite
WP2436_r71387/WP/Interaction/e2a8b	Conversion	Metabolite
WP2436_r71387/WP/Interaction/e306e	Conversion	Metabolite
WP2436_r71387/ComplexBinding/f0966	Binding	GeneProduct,Complex
WP2436_r71387/ComplexBinding/f0966	ComplexBinding	GeneProduct,Complex
WP2436_r71387/ComplexBinding/cfdf6	Binding	GeneProduct,Protein,Complex
WP2436_r71387/ComplexBinding/cfdf6	ComplexBinding	GeneProduct,Protein,Complex
WP2436_r71387/ComplexBinding/af0ea	Binding	GeneProduct,Protein,Complex
WP2436_r71387/ComplexBinding/af0ea	ComplexBinding	GeneProduct,Protein,Complex
WP2436_r71387/WP/Interaction/aff4f	Conversion	Metabolite
WP3865_r88186/ComplexBinding/d32d5	Binding	GeneProduct,Complex
WP3865_r88186/ComplexBinding/d32d5	ComplexBinding	GeneProduct,Complex
WP3865_r88186/ComplexBinding/ed81e	Binding	GeneProduct,Complex
WP3865_r88186/ComplexBinding/ed81e	ComplexBinding	GeneProduct,Complex
