## Additional File 2 for "Understanding signaling and metabolic paths using semantified and harmonized information about biological interactions"

Datanode stats for wikipathways:WP4312
DataNode Type	DataNode Count (WPRDF)	DataNode Count (GPMLRDF but not WPRDF)
DataNode	152	----
GeneProduct	148	1
Protein	18	-----
Rna	9	-----
Complex	4	-----
Interaction stats for wikipathways:WP4312
Interaction Type	Interaction Count
Interaction	45	----
DirectedInteraction	37	-----
Binding	20	-----
Stimulation	12	-----
ComplexBinding	4	-----
Inhibition	3	-----
Unknown	-----	5
