## Additional File 1 for "Understanding signaling and metabolic paths using semantified and harmonized information about biological interactions"

type	datanode	label
Pathway	http://rdf.wikipathways.org/Pathway/WP3845_r90027/DataNode/bd8ac	Unknown
Pathway	http://rdf.wikipathways.org/Pathway/WP3845_r90027/DataNode/c5788	Cell Adhesion
Unknown	http://rdf.wikipathways.org/Pathway/WP3845_r90027/DataNode/c5bbc	NICD
Unknown	http://rdf.wikipathways.org/Pathway/WP3845_r90027/DataNode/cf52a	NICD
Unknown	http://rdf.wikipathways.org/Pathway/WP3845_r90027/DataNode/d6e26	NICD
Unknown	http://rdf.wikipathways.org/Pathway/WP3845_r90027/DataNode/ea7bf	NICD
Unknown	http://rdf.wikipathways.org/Pathway/WP3845_r90027/DataNode/f6845	NICD
Unknown	http://rdf.wikipathways.org/Pathway/WP3845_r90027/DataNode/f809f	NICD
Unknown	http://rdf.wikipathways.org/Pathway/WP2333_r72015/DataNode/a15ad	Methylated products
Unknown	http://rdf.wikipathways.org/Pathway/WP2333_r72015/DataNode/ca217	DNA, proteins, metabolites
Metabolite	http://rdf.wikipathways.org/Pathway/WP4233_r96528/DataNode/ad4d0	GA-GSH
Metabolite	http://rdf.wikipathways.org/Pathway/WP4233_r96528/DataNode/d6e01	N7-GA-Guanine
Metabolite	http://rdf.wikipathways.org/Pathway/WP4233_r96528/DataNode/e1fb0	AA-GSH
Metabolite	http://rdf.wikipathways.org/Pathway/WP4233_r96528/DataNode/f3a4a	N3-GA-Adenosine
GeneProduct	http://rdf.wikipathways.org/Pathway/WP3627_r90137/DataNode/c8b7a	sulfotransferase
Protein	http://rdf.wikipathways.org/Pathway/WP4210_r95880/DataNode/ac0ba	NAD+-consuming enzymes
Pathway	http://rdf.wikipathways.org/Pathway/WP4210_r95880/DataNode/c8c6e	protein synthesis
Metabolite	http://rdf.wikipathways.org/Pathway/WP288_r80026/DataNode/aff40	DAMPS
GeneProduct	http://rdf.wikipathways.org/Pathway/WP288_r80026/DataNode/b3290	CARD
GeneProduct	http://rdf.wikipathways.org/Pathway/WP288_r80026/DataNode/b34c1	CARD
