## Additional File 3 for "Understanding signaling and metabolic paths using semantified and harmonized information about biological interactions"

Datanode stats for wikipathways:WP1423
DataNode Type	DataNode Count (WPRDF)	DataNode Count (GPMLRDF but not WPRDF)
DataNode	62	----
Metabolite	38	1
GeneProduct	24	----
Protein	4	----
Interaction stats for wikipathways:WP1423
Interaction Type	Interaction Count
DirectedInteraction	49	----
Interaction	49	----
Catalysis	13	----
Unknown	-----	24
